# Large-scale discovery of candidate type VI secretion effectors with antibacterial activity

**DOI:** 10.1101/2021.10.07.463556

**Authors:** Alexander Martin Geller, David Zlotkin, Asaf Levy

## Abstract

Type VI secretion systems (T6SS) are common bacterial contractile injection systems that inject toxic “effector” proteins into neighboring cells. Effector discovery is generally done manually, and computational approaches used for effector discovery depend on genetic linkage to T6SS genes and/or sequence similarity to known effectors. We bioinformatically investigated T6SS in more than 11,832 genomes of Gram negative bacteria. We found that T6SS encoding bacteria are host-associated and pathogenic, enriched in specific human and plant tissues, while depleted in marine, soil, and engineered environments. Analysis of T6SS cores with C-terminal domains (“evolved” cores) showed “evolved” HCP are rare, overwhelmingly encoded in orphan operons, and are largely restricted to *Escherichia*. Using the wealth of data generated from our bioinformatic analysis, we developed two algorithms for large-scale discovery of T6SS effector proteins (T6Es). We experimentally validated ten putative antibacterial T6SS effector proteins and one cognate immunity gene from a diverse species. This study provides a systematic genomic perspective of the role of the T6SS in nature, a thorough analysis of T6E evolution and genomic properties, and discovery of a large number of candidate T6Es using new approaches.
