## Supplementary Data 2 for "Large-scale discovery of candidate type VI secretion effectors with antibacterial activity"

### Sheet: significant_scoary_data_combine
category	group	Number_pos_present_in	Number_neg_present_in	Number_pos_not_present_in	Number_neg_not_present_in	Sensitivity	Specificity	Odds_ratio	Naive_p	Benjamimi_Hochberg_corrected_pval	Max_Pairwise_comparisons	Max_supporting_pairs	Max_opposing_pairs	Best_pairwise_comp_p	Benjamimi_Hochberg_corrected_best_pairwise_pval	Worst_pairwise_comp_p
Ecosystem	Engineered	203	4795	2088	22796	8.86076	82.6211	0.462206	2.7e-29	2.7e-29	291	136	172	0.00224599	0.00224599	0.291329
Ecosystem	Environmental	829	4169	10700	14184	7.19056	77.2844	0.263595	2.27e-296	3.4e-296	414	260	200	2.13e-07	3.19e-07	0.522928
Ecosystem	Host-associated	3966	1032	12096	12788	24.6918	92.5326	4.06288	0	0	456	213	284	1.76e-07	3.19e-07	0.174382
Phenotype	Pathogen	355	200	1614	1153	18.0295	85.218	1.26801	0.0138583	0.0194153	79	33	55	0.000639398	0.00831217	0.176611
Ecosystem_Category	Algae	5	4979	72	24746	6.49351	83.2498	0.345144	0.0135496	0.023911	34	5	29	3.86e-05	0.000192791	3.86e-05
Host_Name	Cnidaria	0	3468	76	12157	0	77.8048	0	1.09e-08	5.47e-08	10	0	10	0.00195312	0.016276	0.00195312
Ecosystem_Category	Porifera	7	4977	81	24737	7.95455	83.2503	0.429529	0.0304373	0.048059	21	5	16	0.0266037	0.0443395	0.0266037
Habitat	Coral-associated microbiota	0	1355	50	11555	0	89.5043	0	0.0085064	0.0238834	15	0	15	6.1e-05	0.000535674	6.1e-05
Ecosystem_Category	Plants	595	4389	1077	23741	35.5861	84.3974	2.98837	8.78e-83	8.78e-82	200	116	102	0.0281254	0.0444085	0.83207
Ecosystem_Type	Rhizoplane	220	4726	198	24284	52.6316	83.7091	5.70931	6.88e-64	6.02e-63	100	63	44	0.012033	0.0263221	0.271253
Ecosystem_Subtype	Endophytes	132	4804	19	24559	87.4172	83.6393	35.5163	1.52e-81	2.03e-80	37	27	10	0.00763208	0.014881	0.00763208
Host_Name	Bos taurus	215	3253	364	11869	37.133	78.4883	2.1551	5.48e-17	1.37e-15	148	102	58	4.81e-06	6.01e-05	0.0105826
Specific_Ecosystem	Rumen	1	4969	188	24424	0.529101	83.0946	0.0261451	4.49e-14	2.99e-13	14	1	13	0.00183106	0.00558036	0.00183106
Ecosystem_Category	Human	2441	2543	7045	17773	25.7327	87.4828	2.42159	4.03e-169	6.04e-168	428	218	251	0.000405407	0.00173746	0.735138
Specific_Ecosystem	Subgingival plaque	0	4970	30	24582	0	83.1822	0	0.00617112	0.00822816	7	0	7	0.015625	0.03125	0.015625
Ecosystem_Type	Excretory system	69	4877	109	24373	38.764	83.3265	3.16358	2.35e-12	8.21e-12	59	40	19	0.0086415	0.0216037	0.0086415
Ecosystem_Subtype	Urethra	52	4884	69	24509	42.9752	83.3838	3.78185	9.44e-12	3.15e-11	48	33	15	0.0132833	0.0221388	0.0132833
Ecosystem_Type	Reproductive system	5	4941	262	24220	1.87266	83.0561	0.0935466	2.74e-15	1.2e-14	25	3	22	0.000156522	0.000743075	0.000156522
Ecosystem_Subtype	Vagina	0	4936	131	24447	0	83.2012	0	6.35e-11	1.95e-10	8	0	8	0.0078125	0.014881	0.0078125
Ecosystem_Type	Digestive system	720	4226	2248	22234	24.2588	84.0287	1.68509	6.45e-28	3.76e-27	335	189	185	0.0216101	0.0444913	0.0630621
Isolation	Human faeces	149	1771	172	12105	46.4174	87.237	5.92112	1.52e-47	2.96e-46	60	40	30	0.0134893	0.0404679	1
Ecosystem_Category	Aquatic	428	4556	7472	17346	5.41772	79.1982	0.218083	4.44e-259	1.33e-257	347	206	178	0.000571641	0.00214365	0.667648
Ecosystem_Type	Freshwater	135	4811	3306	21176	3.92328	81.4869	0.179738	1.08e-134	1.88e-133	196	84	124	0.000249921	0.000874722	0.0535062
Ecosystem_Subtype	Lake	22	4914	179	24399	10.9453	83.2361	0.610248	0.0286532	0.0395217	48	11	39	1.52e-05	8.7e-05	0.000222245
Ecosystem_Subtype	Wetlands	1	4935	43	24535	2.27273	83.2542	0.115619	0.00700297	0.0107738	21	1	20	2.1e-05	9.32e-05	2.1e-05
Ecosystem_Subtype	Groundwater	8	4928	1954	22624	0.407747	82.1138	0.0187959	5.16e-146	2.06e-144	69	7	62	4.1e-12	1.64e-10	4.1e-12
Ecosystem_Type	Thermal springs	6	4940	295	24187	1.99336	83.0398	0.0995828	8.8e-17	4.4e-16	38	6	32	2.43e-05	0.000141998	2.43e-05
Ecosystem_Type	Marine	182	4764	3233	21249	5.32943	81.6861	0.251092	2.03e-101	2.37e-100	204	93	128	0.000332904	0.00097097	0.233874
Isolation	Seawater	25	1895	559	11718	4.28082	86.0795	0.276549	5.39e-14	5.25e-13	50	18	37	0.000936223	0.00438152	0.0649086
Ecosystem_Subtype	Oceanic	18	4918	627	23951	2.7907	82.9644	0.139811	6.68e-30	3.66e-29	91	18	75	2.65e-10	5.3e-09	5.01e-09
Specific_Ecosystem	Sediment	43	4927	505	24107	7.84672	83.0302	0.416618	1e-09	3.35e-09	110	33	81	7.29e-07	4.86e-06	3.3e-05
Ecosystem_Subtype	Hydrothermal vents	3	4933	131	24447	2.23881	83.2097	0.113492	1.48e-07	3.95e-07	30	2	28	8.68e-07	6.94e-06	8.68e-07
Ecosystem_Category	Terrestrial	371	4613	3087	21731	10.7287	82.4894	0.566153	6.03e-26	3.62e-25	277	125	177	4.34e-06	3.25e-05	0.118084
Ecosystem_Type	Soil	306	4640	2808	21674	9.82659	82.3668	0.509032	1.84e-31	1.29e-30	230	99	150	4.58e-06	4.22e-05	0.0407125
Specific_Ecosystem	Desert	0	4970	34	24578	0	83.1799	0	0.00423699	0.00651844	10	0	10	0.00195312	0.00558036	0.00195312
Ecosystem_Subtype	Volcanic	1	4935	55	24523	1.78571	83.2473	0.0903491	0.00089856	0.00156271	17	1	16	0.000274658	0.000852805	0.000274658
Specific_Ecosystem	Microbial mats	0	4970	36	24576	0	83.1788	0	0.002641	0.00480181	7	0	7	0.015625	0.03125	0.015625
Ecosystem_Category	Bioreactor	9	4975	481	24337	1.83673	83.0274	0.0915317	3.24e-27	2.43e-26	49	8	42	3.62e-07	1.09e-05	1.96e-06
Ecosystem_Category	Solid waste	5	4979	85	24733	5.55556	83.2425	0.292204	0.00262829	0.00606527	22	5	17	0.0169005	0.0338011	0.0169005
Specific_Ecosystem	Activated sludge	2	4968	60	24552	3.22581	83.1707	0.164734	0.00181918	0.00363835	22	2	20	0.000121117	0.000484467	0.000121117
Ecosystem_Category	Lab enrichment	0	4984	34	24784	0	83.2572	0	0.00420184	0.00840367	19	0	19	3.81e-06	3.25e-05	3.81e-06
Specific_Ecosystem	Mine	0	4970	30	24582	0	83.1822	0	0.00617112	0.00822816	7	0	7	0.015625	0.03125	0.015625
Gram_Staining	Gram -	3149	14	6529	21910	32.5377	99.9361	754.815	0	0	34	24	11	0.0243065	0.0243065	0.0576127
Gram_Staining	Gram +	14	3149	21910	6529	0.063857	67.4623	0.00132483	0	0	34	11	24	0.0243065	0.0243065	0.0576127
Cultured	Uncultured	76	11755	8419	41817	0.894644	78.0576	0.0321132	0	0	236	63	184	1.76e-18	1.76e-18	4.84e-13
Cultured	Cultured	11755	76	41817	8419	21.9424	99.1054	31.1399	0	0	236	184	63	1.76e-18	1.76e-18	4.84e-13
Motility	Motile	943	74	2116	2776	30.8271	97.4035	16.718	1.05e-210	1.05e-210	94	64	35	0.000587902	0.000587902	0.0172096
Motility	Nonmotile	74	943	2776	2116	2.59649	69.1729	0.0598158	1.05e-210	1.05e-210	94	35	64	0.000587902	0.000587902	0.0172096
Sporulation	Nonsporulating	1011	4	4053	1040	19.9645	99.6169	64.8557	1.53e-83	1.53e-83	15	12	4	0.0351562	0.0351562	0.118469
Sporulation	Sporulating	4	1011	1040	4053	0.383142	80.0355	0.0154189	1.53e-83	1.53e-83	15	4	12	0.0351562	0.0351562	0.118469
Oxygen_Requirement	Microaerophilic	12	1389	289	7144	3.98671	83.722	0.213561	6.05e-11	9.07e-11	29	10	23	0.0023157	0.0046314	0.136046
Oxygen_Requirement	Obligate anaerobe	1	1400	198	7235	0.502513	83.7869	0.0261003	6.61e-14	1.32e-13	15	1	14	0.000976562	0.00292969	0.000976562
Metabolism	Nitrogen fixation	68	11	178	226	27.6423	95.3586	7.84883	1.89e-12	9.44e-12	13	12	3	0.00341797	0.0170898	0.0922852
Temperature_Range	Mesophile	1436	36	7990	685	15.2345	95.0069	3.41976	4.46e-17	1.34e-16	98	79	23	7.13e-10	4.28e-09	1.32e-07
Temperature_Range	Psychrophile	7	1465	99	8576	6.60377	85.4098	0.413914	0.0177338	0.0266007	36	7	31	1.29e-05	2.58e-05	0.000312551
Temperature_Range	Thermophile	2	1470	392	8283	0.507614	84.9277	0.0287484	1.66e-24	9.97e-24	27	2	27	1.49e-08	4.47e-08	5.65e-06
